# Loss of DNA Demethylase Enhances Arsenic Resistance Via Reducing of *PIN2* Antisense Long Noncoding RNA

**DOI:** 10.64898/2026.09.25.754583

**Authors:** Yuxin Wang, Xinyan Zhou, Zhengjie Jiang, Zijun Xia, Zishan Huang, Litao Wang, Qi Mi, Yuxin Hou, Yibo Wang, Keqin Miao, Yi’an Chen, Hanchen Ye, Jingyuan Zhang, Haoyuan Gu, Luning Zeng, Hengyu Shen, Shang Wang, Yang Yu, Junran Ye, Ruoxuan Wang, Yuan Yao, Yitong Wang, Joohyun Lee

## Abstract

DNA methylation dynamics regulate diverse plant stress responses, but the mechanisms governing arsenic (As) tolerance through epigenetic pathways remain largely unknown. Here we report that Arabidopsis mutants lacking the DNA demethylase, REPRESSOR OF SILENCING (ROS1), show substantially enhanced As resistance. Integrating transcriptome and methylome data, we found that *PIN-FORMED 2* (*PIN2*), encoding an auxin efflux carrier that also transports As out of cells, represents a key ROS1 target. In *ros1*, we observed increased methylation in the last exon of *PIN2*, a region functioning as the promoter for an antisense long non-coding RNA (lncRNA). Hypermethylation of the promoter suppresses the antisense lncRNA, which follows reduction of sense *PIN2* transcription. As a result, *PIN2* expression increases in *ros1* mutants during As exposure, enhancing As tolerance. Analysis of *ros1 pin2* double mutants confirmed that PIN2 acts downstream of ROS1 in As tolerance. Our study demonstrates an epigenetic pathway in which ROS1 regulates As tolerance by controlling *PIN2* expression through antisense lncRNA-mediated transcriptional interference, offering new epigenetic strategies using plants in heavy metal contaminated environments.
