## Supplemental Table 1 for "Loss of DNA Demethylase Enhances Arsenic Resistance Via Reducing of *PIN2* Antisense Long Noncoding RNA"

### Sheet: Sheet1
Name	Type	Sequence
PIN2_gF	Forward primer for genotyping	CGGTGGTGGGGGATATTCACAC
PIN2_gR	Reverse primer for genotyping	TCTAGGCTTCCTCTGCGGCTAA
ROS1_gF	Forward primer for genotyping	ACCTTTCCAAAAGCAAGCCTGT
ROS1_gR	Reverse primer for genotyping	TGCATCAATCTCCTTATGCGGCT
ROS1_qF	Forward primer for qPCR	TTGCTATATGGACGCCAGGTGAG
ROS1_qR	Reverse primer for qPCR	TGCACGTACTAACAGACGGTTG
DML2_qF	Forward primer for qPCR	GTTCCTCCTGATAAAGCCAAGGAG
DML2_qR	Reverse primer for qPCR	AACACACTCCACACTCTTCAATCC
DML3_qF	Forward primer for qPCR	TGAGTGCGTACGACTGTTAGGAC
DML3_qR	Reverse primer for qPCR	ACGACCAACATTTGTGTCAACCG
CBP20_qF	Forward primer for qPCR	CTCAAGCTGCGCCAACGAATTATG
CBP20_qR	Reverse primer for qPCR	CTTGACCATAGTTTCCACCACCAC
L1_F	Forward primer for 5’ RACE	AAAAGGCATTTTGGTTTATATTTTG
L2_F	Forward primer for 5’ RACE	TAACACAAACAACATTAATTAAATATCG
L3_F	Forward primer for 5’ RACE	AGTAAATCAAAATGATCACCGGCAAAG
L4_F	Forward primer for 5’ RACE	ACCAATGTTCCGGTATAAACCGGTTCG
L5_F	Forward primer for 5’ RACE	CCTCGCTGCTGATTCTCTTCAGAAAG
L6_F	Forward primer for 5’ RACE	AGTAATTGCTATGATGGTCAATTTTTAC
L7_F	Forward primer for 5’ RACE	TTGTAATATGTGTCTCTAAACACACAC
L8_F	Forward primer for 5’ RACE	CACTATCAACACTGCCTAACACGTTGG
L9_F	Forward primer for 5’ RACE	TTAATGCTCTTCTTGTTTGAGTTCCGTG
L10_F	Forward primer for 5’ RACE	ATCTCTCTTAATGGCCGTGAACCCC
L11_F	Forward primer for 5’ RACE	GTTACGACATGACTACATGTCATTTTGG
L12_F	Forward primer for 5’ RACE	AGTCAAAAATAATCTTCAAAGTGACGTG
L13_F	Forward primer for 5’ RACE	TTTTGTACCGATTCGGTTATATCCGG
L14_F	Forward primer for 5’ RACE	CTACACGTGGTGGTTCGAAGATCAAG
L15_F	Forward primer for 5’ RACE	TTCAACAAATCTCACGGCGG
L16_F	Forward primer for 5’ RACE	ACGCCGCGAGCTTCAAATCTCAC
L17_F	Forward primer for 5’ RACE	GGCGTAGAGATTTACTCCGTTCAATCG
L18_F	Forward primer for 5’ RACE	CGAGAGCTTCTAGCTTTAATCAGACAG
L19_F	Forward primer for 5’ RACE	TGTTTAACGCAAGCAAAGCTCCAAGCC
L20_F	Forward primer for 5’ RACE	ACGGTTACACTAATAGCTACGGCG
L21_F	Forward primer for 5’ RACE	GTCCAGGTGGAGATGTTTACTCAC
L22_F	Forward primer for 5’ RACE	CTAAAGGCGTGACGCCGAGAACG
L23_F	Forward primer for 5’ RACE	TGAGGAAGTTATGAAGACGGCGAAG
L24_F	Forward primer for 5’ RACE	GTGGGGAATTATACAACAATAATAGTGG
L25_F	Forward primer for 5’ RACE	TATTTTGCTTCTTTATAAATTTAAATAG
L26_F	Forward primer for 5’ RACE	TTCAGATATTATTATTATTTTCCATCAG
L27_F	Forward primer for 5’ RACE	GGTGATTATAAGTGGGATATTATTAGG
L28_F	Forward primer for 5’ RACE	AAGGTTTAAAAGTTAAGTAAAGAGTTC
L29_F	Forward primer for 5’ RACE	ACAAAATAATAATAATTTAGTATATCAC
L30_F	Forward primer for 5’ RACE	GGTTTTTAAACTGATTATAGTTTTGG
L31_F	Forward primer for 5’ RACE	ATTTTGAAATTTAAATGTGATTTTTTC
L32_F	Forward primer for 5’ RACE	GTTCGTGTGGAGTTCGAGTGCTTC
L33_F	Forward primer for 5’ RACE	GCCACGCTTCTATTTTTTTTTTAAC
L34_F	Forward primer for 5’ RACE	ATTTGGTTCCGTACGGCTTTCTATAAG
L35_F	Forward primer for 5’ RACE	GGAAAGTCACCTTACATGGGCAAAAAAG
L36_F	Forward primer for 5’ RACE	TAGTCTCTTTGGCCTTGCTTGGTC
L37_F	Forward primer for 5’ RACE	TGCTGGTCTTGGAATGGCTATGTTTAG
L38_F	Forward primer for 5’ RACE	GAAAATCAGTAGCAGGGTTTGCGATG
L39_F	Forward primer for 5’ RACE	GATGTTTTAGCTAGTGATGTTGGGTTTC
L40_F	Forward primer for 5’ RACE	TTTCATTCTTAAACTTCATTTTAAT
L41_F	Forward primer for 5’ RACE	TACTCTACTACGTTCTTTTGGGGC
L42_F	Forward primer for 5’ RACE	ACGAAAAAAGACTAATTCCAG
L43_F	Forward primer for 5’ RACE	TATAGCATATGATAGTCGAAAATTTAG
L44_F	Forward primer for 5’ RACE	CGTGACTTTGTAGTTTTTGTTAC
L45_F	Forward primer for 5’ RACE	TGGTCGTGAAGCATGTTATTAAATTAC
L46_F	Forward primer for 5’ RACE	CTTGTGCTTTTCTAAATCTCCATAC
L47_F	Forward primer for 5’ RACE	AATGCACTAATACTTCCACATATAAC
L48_F	Forward primer for 5’ RACE	AGTTAATTATGAACGTTATTTTTTTTG
L49_F	Forward primer for 5’ RACE	AAGGTAGTCGCATTTTAATTCGATGAG
L50_F	Forward primer for 5’ RACE	TGTCACCAATAAGATATCACTCG
L51_F	Forward primer for 5’ RACE	CACTAGTCTAGACAATTGATTGTGTA
L52_F	Forward primer for 5’ RACE	ACATGTGTGAATATCTTAACGAGTG
L53_F	Forward primer for 5’ RACE	CAAACTGTCCAAAGTTTTTATGAAATAG
L54_F	Forward primer for 5’ RACE	TGAGCTCCTCAAAACGTATCGGTGATC
L55_F	Forward primer for 5’ RACE	GGCGTTGACTGTGTAACGTGAAAACG
L56_F	Forward primer for 5’ RACE	CTTTGGTCGGAACGTAATTGAACG
L57_F	Forward primer for 5’ RACE	GACAATAGATCTTTTAATAGTTTACACG
L58_F	Forward primer for 5’ RACE	AGGGTAAAAGTATTTATACGTTTTGATG
L59_F	Forward primer for 5’ RACE	TCAGTGACAGCTCTTGTCTCTCTAG
L60_F	Forward primer for 5’ RACE	TGTTTCAAGTACATTATAGCACATG
L61_F	Forward primer for 5’ RACE	ATTTTTGCTAATGCCAAAAATTATC
AAP	Abridge anchor primer	GCTGTCAACGATACGCTACGTAACGGCATGACAGTGGGGGGGGGGGGG
AUAP	Abridge universal amplification primer	GCTGTCAACGATACGCTACGTAAC
CBP20_tF	Forward primer for qPCR	AAGCGGTGGCCAGGTTCGTG
CBP20_tR	Reverse primer for qPCR	TCGTTGGCGCAGCTTGAGGA
CBP20_tP	Probe for qPCR	CCACGAGCTGCCTTTGTGCTTCG
lncRNA_tF	Forward primer for qPCR	CAGACAGATTTCTACGCAATGTTTAAC
lncRNA_tR	Reverse primer (AAP) for qPCR	GCTGTCAACGATACGCTACGTAACGGCATGACAGTGGGGGGGGGGGGG
lncRNA_tP	Probe for qPCR	CAAAGCTCCAAGCCCTCGTCAC
